# Cryptic diversity in the model fern genus *Ceratopteris* (Pteridaceae)

**DOI:** 10.1101/2020.02.12.946202

**Authors:** Sylvia P. Kinosian, William D. Pearse, Paul G. Wolf

## Abstract

Cryptic species are present throughout the tree of life. They are especially prevalent in ferns, because of processes such hybridization, polyploidy, and reticulate evolution. In addition, the morphological simple body plan of ferns limits phenotypic variation and makes it difficult to detect crypic species in ferns without molecular work. The model fern genus *Ceratopteris* has long been suspected to harbor cryptic diversity, specifically in the highly polymorphic *C. thalictroides*. Yet no studies have included samples from throughout the pan-tropical range of *Ceratopteris* or utilized genomic sequencing, making it difficult to assess the full extent of cryptic variation within this genus. Here, we present the first multilocus phylogeny of the genus using reduced representation genomic sequencing (RADseq) and examine population structure, phylogenetic relationships, and ploidy level variation. We recover similar species relationships found in previous studies, find support for a named cryptic species as genetically distinct, and identify a novel putative species from within *C. thalictroides sensu latu* in Central and South America.
