## Supplementary data 1 for "Cryptic diversity in the model fern genus *Ceratopteris* (Pteridaceae)"

Sample ID	Genus	species	Collector	Collection_Number	Collection Year	Locality	Herbarium or silica collection	Raw_reads	clusters_total	clusters_hidepth	hetero_est	reads_consensus	loci_in_analysis	ploidy	notes
AcAu	Acrostichum	aureum	S. P. Kinosian	62	2018	Australia	silica	3242322	165693	61008	0.019958	60066	158	diploid
Cr01	Ceratopteris	cornuta	Fay	1116	1985	Sierra Leone	NY	38636	779	53	0.033779	50	2	diploid
Cr02	Ceratopteris	cornuta	Fay	1097	1984	Sierra Leone	NY	312486	4837	2616	0.006755	2602	158	diploid
Cr03	Ceratopteris	cornuta	R. B Faden	96	1996	Tanzania	US	3158814	355714	80597	0.020436	80045	7133	diploid
Cr04	Ceratopteris	cornuta	A. D. A. Fay	1116	1985	Sierra Leone	US	3594355	484948	99787	0.017695	99190	6207	diploid
Cr05	Ceratopteris	cornuta	C. J. Rothfels	4298	2012	Oman	UC	3031899	261194	43577	0.01676	42887	10021	diploid
Cr06	Ceratopteris	cornuta	D. S. Erdman	U48-165	1948	Saudi Arabia	UC	229201	3898	2067	0.007671	2028	35	diploid
Cr07	Ceratopteris	cornuta	A. Peter	40479	1926	Africa	UC	2207699	160572	73844	0.007538	73531	500	diploid
Ga01	Ceratopteris	gaudichaudii	L. Raulerson	15656	1987	Guam	US	3223252	240241	107326	0.010133	106959	5847	allotetraploid
Ga02	Ceratopteris	gaudichaudii	R. C. Ching	7787	1928	China	UC	3245850	94517	38225	0.009929	37816	758	allotetraploid
Pt01	Ceratopteris	pteridoides	John D. Bruza	3121	1985	USA	NY	2955067	126149	64723	0.013743	64465	2648	allotetraploid
Pt02	Ceratopteris	pteridoides	F. M. Givens	2229	n. d.	USA	NY	1892845	76569	47188	0.012402	47020	2792	allotetraploid
Pt03	Ceratopteris	pteridoides	Mary W. Diddle	8289	1954	USA	NY	3142016	167797	47451	0.015895	46951	6001	allotetraploid
Pt04	Ceratopteris	pteridoides	F. B. Matos	2324	2013	USA	NY	4076057	230204	37575	0.015216	36949	6751	allotetraploid
Pt05	Ceratopteris	pteridoides	Robert R. Haynes	7640		Venezuela	NY	2331777	68343	15038	0.01183	14867	1161		removed due to poor quality
Pt06	Ceratopteris	pteridoides	F. Delascio, R. Montes, & G. Davidse	11181	1981	Venezuela	UC	1590166	19598	10601	0.012211	10461	411		removed due to poor quality
Pt07	Ceratopteris	pteridoides	J. C. Solomon	7651	1982	Bolivia	UC	2517358	142339	68788	0.019687	68301	5158	allotetraploid
Pt08	Ceratopteris	pteridoides	D. S. Conant	948	1974	Brazil	VT	335036	2159	835	0.012379	812	20		removed due to poor quality
Pt09	Ceratopteris	pteridoides	D. P. Foudriat	13	1973	Florida	VT	857586	6169	2388	0.013869	2332	120		removed due to poor quality
Pt10	Ceratopteris	pteridoides	Mejia	26264		Santo Domingo, DR	VT	3306176	138248	59785	0.009141	59464	430		removed due to poor quality
Pt11	Ceratopteris	pteridoides	Crow	7436	1989	Costa Rica	VT	3224969	200789	75647	0.023561	75115	6872		removed due to poor quality
Ra01	Ceratopteris	richardii	A. D. A. Fay	1097		Sierra Leone	UC	580274	19899	1992	0.016035	1899	74		removed due to poor quality
Ra02	Ceratopteris	richardii	P. Acevedo-Rodriguez	15497	2013	Puerto Rico	US	2990136	295909	79318	0.022057	78535	59		removed due to poor quality
Ra03	Ceratopteris	richardii	J. T. Mickel	9509	1984	Trinidad	UC	2473320	313513	103079	0.01014	102590	839	undetermined
Ra04	Ceratopteris	richardii	S. P. Kinosian		2018	fresh tissue from spores	silica	767643	8492	3445	0.008451	3225	73	undetermined
Ra05	Ceratopteris	richardii	J. J. de Granville	10049	2002	French Guyana	US	1469555	10412	2952	0.0243	2672	13	undetermined
Sp01	Ceratopteris	sp.	L. Camargo de Abreu	21	1974	Brazil	NY	2816064	133592	71519	0.014269	71065	5794	allotetraploid
Sp02	Ceratopteris	sp.	Takeuchi	5669	1990	New Guinea	HUH	3854873	469324	88756	0.015977	88268	4802	autotetraploid
Th01	Ceratopteris	thalictroides	Aleta Jo Petrik-Ott	1002	1975	USA	NY	2722867	224997	104858	0.013	104441	2524	allotetraploid
Th02	Ceratopteris	thalictroides	Aleta Jo Petrik-Ott	1003	1975	USA	NY	2526403	344865	86641	0.014117	86275	5980	autotetraploid
Th03	Ceratopteris	thalictroides	D. S. Correll	35295	1967	USA	NY	3473907	449197	82646	0.023185	81804	8996	autotetraploid
Th05	Ceratopteris	thalictroides	Maria F. Gonzales	603	2011	Colombia	NY	2360049	45571	24590	0.013765	24440	864	undetermined
Th07	Ceratopteris	thalictroides	D. S. Correll	38315		USA	NY	2272944	34560	8013	0.014379	7843	398		removed due to poor quality
Th08	Ceratopteris	thalictroides	Gerardo Herrera	1797	1988	Costa Rica	US	1507798	14585	6087	0.012335	5922	90		removed due to poor quality
Th09	Ceratopteris	thalictroides	Helen Kennedy	2377	1973	Panama	US	2942171	174386	89337	0.01654	88856	6668	allotetraploid
Th10	Ceratopteris	thalictroides	Pete Wallace	s/n	1987	Florida	US	518089	4302	1711	0.008216	1684	67		removed due to poor quality
Th11	Ceratopteris	thalictroides	J. J. de Granville	15555	1987	French Guyana	US	1707942	66365	39295	0.011671	38914	5079	allotetraploid
Th12	Ceratopteris	thalictroides	K. Lynch	s/n	2004	Hawaii	US	2710504	240874	48672	0.022256	47815	11740	autotetraploid
Th13	Ceratopteris	thalictroides	L M. Crago	2005-058	2005	Hawaii	US	3705989	326780	63495	0.02631	62424	15770	allotetraploid
Th14	Ceratopteris	thalictroides	W. L. Wagner	1990	1990	Hawaii	US	2125099	154779	79763	0.010467	79128	5974	allotetraploid
Th15	Ceratopteris	thalictroides	J. F. Barcelona	2505	2004	Philippines	US	3336305	357439	58180	0.034843	56909	14756	autotetraploid
Th16	Ceratopteris	thalictroides	C. R. Fraser-Jenkins	1564	1997	Nepal	US	3578974	362269	53010	0.02836	51870	9650	allotetraploid
Th17	Ceratopteris	thalictroides	D. S. Correll & H. B. Correll	38316	1970	Texas	UC	3193031	343223	112957	0.017876	112387	6081	allotetraploid
Th18	Ceratopteris	thalictroides	D. S. Correll	35295	1967	Texas	UC	3011730	285495	68956	0.022698	68451	6580	allotetraploid
Th19	Ceratopteris	thalictroides	L. H. Vogel	s/n	1970	California	UC	491425	3646	1006	0.026882	908	13		removed due to poor quality
Th20	Ceratopteris	thalictroides	J. J. de Granville & F. Crozier	15555	2002	Guyana	UC	2528678	179088	64513	0.0208	63707	13348	autotetraploid
Th21	Ceratopteris	thalictroides	W. L. Testo	529	2014	Costa Rica	VT	3711719	696095	92739	0.017233	91719	14909	autotetraploid
Th22	Ceratopteris	thalictroides	Wen-Yu Wang	380	2009	Taiwan	VT	3005472	255922	73215	0.026041	72644	8167	allotetraploid
Th23	Ceratopteris	thalictroides	Pi-Fong Lu	9278	2005	Taiwan	VT	3488356	394153	57492	0.026576	56076	15241	autotetraploid
Th24	Ceratopteris	thalictroides	S. R. Hill	17743	1987	Costa Rica	VT	959048	10001	3028	0.016348	2872	55		removed due to poor quality
Th25	Ceratopteris	thalictroides	S. R. Hill	13054	1983	Brazil	VT	3364791	407877	61415	0.037735	60419	7361	autotetraploid
Th26	Ceratopteris	thalictroides	S. P. Kinosian	3	2017	Costa Rica	silica	2410629	206475	112465	0.005416	112049	6419	allotetraploid
Th27	Ceratopteris	thalictroides	S. P. Kinosian	4	2017	Costa Rica	silica	1026446	49289	26737	0.009204	26528	7005	allotetraploid
Th28	Ceratopteris	thalictroides	Takahashi & Sawada	28366	1999	Japan	HUH	3446412	447802	58787	0.030879	57690	10053	autotetraploid
Th29	Ceratopteris	thalictroides	Takahashi & Miyaha	26962	1998	Japan	HUH	3638194	659760	67699	0.023769	66723	10601	autotetraploid
Th30	Ceratopteris	thalictroides	Hoover	5444	1990	Thailand	HUH	688331	9475	2451	0.014269	2382	92		removed due to poor quality
Th31	Ceratopteris	thalictroides	Takeuchi & Towati	15253	2001	New Guinea	HUH	3506491	269785	51293	0.025869	50073	17270	autotetraploid
Th32	Ceratopteris	thalictroides	Gui-Sheng Li	s/n	2018	China	silica	3000503	188903	48889	0.01879	48150	12003	autotetraploid
Th33	Ceratopteris	thalictroides	T. E. Almeida	4473	2016	Australia	silica	3124281	163825	47186	0.015665	46635	17973	autotetraploid
Th34	Ceratopteris	thalictroides	S. P. Kinosian	60a	2018	Australia	silica	2478098	149270	45161	0.014992	44815	16136	autotetraploid
Th35	Ceratopteris	thalictroides	S. P. Kinosian	37a	2018	Taiwan	silica	3262326	409442	57391	0.0166	56798	10609	autotetraploid
Th36	Ceratopteris	thalictroides	S. P. Kinosian	71a	2018	Australia	silica	2857125	215893	49198	0.01595	48665	17039	autotetraploid
Th37	Ceratopteris	thalictroides	C. R. Fraser-Jenkins	FN136	2007	India	TAIF	3019074	408293	52235	0.032115	51212	12172	autotetraploid
Th38	Ceratopteris	thalictroides	Taku Miyazaki	611074		Japan	TAIF	3421358	518354	116962	0.013	116427	11464	allotetraploid
Th39	Ceratopteris	thalictroides	S. P. Kinosian	67	2018	Australia	silica	2886608	155841	47561	0.017586	47009	11982	autotetraploid
Th40	Ceratopteris	thalictroides	C. R. Fraser-Jenkins	30782	2004	Nepal	TAIF	1022711	58707	32753	0.010978	32545	4927	autotetraploid
Th41	Ceratopteris	thalictroides	S. P. Kinosian	63	2018	Australia	silica	2743344	111813	41496	0.015441	41044	17709	autotetraploid
Th42	Ceratopteris	thalictroides	S. P. Kinosian	64	2018	Australia	silica	3228012	228534	49550	0.022022	48671	17099	autotetraploid
Th43	Ceratopteris	thalictroides	S. P. Kinosian	65	2018	Australia	silica	3251609	233785	52937	0.015858	52336	17862	autotetraploid
Th44	Ceratopteris	thalictroides	S. P. Kinosian	66	2018	Australia	silica	2894067	164035	49076	0.01626	48486	17462	autotetraploid
Th45	Ceratopteris	thalictroides	S. P. Kinosian	68	2018	Australia	silica	2871123	277868	48879	0.015276	48364	17816	autotetraploid
Th46	Ceratopteris	thalictroides	S. P. Kinosian	69	2018	Australia	silica	2695046	406205	68739	0.015707	68221	13453	autotetraploid
Th47	Ceratopteris	thalictroides	S. P. Kinosian	72	2018	Australia	silica	2556593	121532	43193	0.015206	42734	17242	autotetraploid
Th48	Ceratopteris	thalictroides	S. P. Kinosian	73	2018	Australia	silica	2836323	139505	43545	0.01694	43045	17650	autotetraploid
Th49	Ceratopteris	thalictroides	S. P. Kinosian	74	2018	Australia	silica	3261869	291991	53319	0.016832	52719	17720	autotetraploid
Th50	Ceratopteris	thalictroides	S. P. Kinosian	75	2018	Australia	silica	2891159	222011	54725	0.017165	54176	17443	autotetraploid
Th51	Ceratopteris	thalictroides	S. P. Kinosian	76	2018	Australia	silica	3369113	154491	45369	0.014835	44814	17919	autotetraploid
Th52	Ceratopteris	thalictroides	S. P. Kinosian	60b	2018	Australia	silica	2788679	119846	44390	0.015167	43869	17887	autotetraploid
Th53	Ceratopteris	thalictroides	S. P. Kinosian	60c	2018	Australia	silica	2876262	132883	44082	0.015312	43566	17901	autotetraploid
Th54	Ceratopteris	thalictroides	S. P. Kinosian	60d	2018	Australia	silica	2940231	125854	45855	0.016207	45267	17720	autotetraploid
Th55	Ceratopteris	thalictroides	S. P. Kinosian	60e	2018	Australia	silica	2671712	130986	44360	0.015663	43864	17604	autotetraploid
Th56	Ceratopteris	thalictroides	S. P. Kinosian	73b	2018	Australia	silica	3011544	308018	57904	0.014375	57335	17478	autotetraploid
Th57	Ceratopteris	thalictroides	S. P. Kinosian	73c	2018	Australia	silica	2632028	183489	46612	0.013991	46152	17552	autotetraploid
Th58	Ceratopteris	thalictroides	S. P. Kinosian	73d	2018	Australia	silica	2684544	563267	73179	0.016984	72667	10518	autotetraploid
Th59	Ceratopteris	thalictroides	S. P. Kinosian	73e	2018	Australia	silica	3036887	148431	44170	0.015985	43583	17836	autotetraploid
Th60	Ceratopteris	thalictroides	S. P. Kinosian	73f	2018	Australia	silica	3059745	195808	50189	0.017605	49524	17768	autotetraploid
Th61	Ceratopteris	thalictroides	S. P. Kinosian	71b	2018	Australia	silica	2953236	352022	73038	0.017391	72409	16611	autotetraploid
Th62	Ceratopteris	thalictroides	S. P. Kinosian	76b	2018	Australia	silica	2716065	123851	44574	0.015604	44036	17668	autotetraploid
Th63	Ceratopteris	thalictroides	S. P. Kinosian	76c	2018	Australia	silica	2958691	197229	56161	0.013223	55606	17694	autotetraploid
Th64	Ceratopteris	thalictroides	S. P. Kinosian	76d	2018	Australia	silica	2066020	123152	37291	0.015493	37022	13675	autotetraploid
